# CTDP: Identifying cell types associated with disease phenotypes using scRNA-seq data

**DOI:** 10.1101/2025.10.16.682537

**Authors:** Chonghui Liu, Murong Zhou, Zhidong Wang, Chen Yang, Yan Zhang, Zhongjun Jiang, Yu-Hang Yin, Zeyu Luo, Tianjiao Zhang, Guohua Wang, Lei Yuan

## Abstract

Single-cell RNA sequencing enables transcriptome-wide analysis at single-cell resolution, offering unprecedented insights into cellular heterogeneity across biological conditions. However, accurately comparing transcriptomic distributions of cells from distinct biological states, such as healthy versus diseased individuals, remains challenging. To address this, we developed CTDP, a robust and interpretable computational framework that identifies disease phenotype-associated cell types of interest by integrating Lasso-regularized logistic regression with permutation testing. Through comprehensive evaluations on both simulated and real-world datasets, including melanoma immunotherapy, COVID-19 severity, and liver cirrhosis, CTDP consistently outperformed existing methods such as DA-seq, scDist, and PENCIL in both accuracy and robustness. In melanoma, CTDP uncovered immune-responsive clusters and revealed transcriptional regulators like PTPRC, CREM, and JUNB linked to immunotherapy efficacy. In COVID-19, it identified critical severity-associated cell types, such as B cells, NK cells, epithelial cells, and macrophages, which contribute to dysregulated immune responses and inflammation in severe cases. These results highlight CTDP’s power in uncovering disease-relevant cell populations and its potential to advance precision medicine through single-cell analysis.
