## Supplementary_Table_1 Differentially expressed genes between CTDP-identified cells associated with immunotherapy responders versus all other cells for "CTDP: Identifying cell types associated with disease phenotypes using scRNA-seq data"

### Sheet: Supplementary_Table_1
names	p_val	avg_log2FC	pct.1	pct.2	p_val_adj
CST3	6.85229e-238	-0.936123	0.017	0.209	3.14411e-233
ANXA5	5.38268e-221	-0.681257	0.231	0.592	2.46979e-216
WARS	1.25088e-215	-0.698808	0.168	0.471	5.73956e-211
AIF1	3.9924e-211	-0.771916	0.021	0.205	1.83187e-206
COX5A	6.22667e-210	-0.680526	0.19	0.53	2.85704e-205
TGFBI	8.52482e-202	-0.754305	0.023	0.2	3.91153e-197
MS4A1	2.19124e-201	1.26032	0.218	0.028	1.00543e-196
CD63	1.33922e-199	-0.683094	0.177	0.495	6.14488e-195
CD68	2.47382e-194	-0.743866	0.029	0.208	1.13509e-189
LGALS1	3.12023e-192	-0.696247	0.142	0.426	1.43169e-187
HAVCR2	1.75031e-187	-0.60189	0.167	0.46	8.03113e-183
CCL3	2.38464e-187	-0.77692	0.104	0.341	1.09417e-182
LYZ	2.62807e-180	-0.835617	0.022	0.179	1.20586e-175
LGALS3	4.11841e-179	-0.65579	0.107	0.351	1.88969e-174
PYCARD	1.71417e-174	-0.592269	0.124	0.384	7.86528e-170
MT2A	3.43416e-174	-0.61925	0.196	0.509	1.57573e-169
CD38	1.37638e-173	-0.598975	0.171	0.441	6.31538e-169
SLC43A3	2.4091e-171	-0.545885	0.047	0.233	1.10539e-166
LILRB4	6.26803e-170	-0.590341	0.013	0.154	2.87602e-165
SERPINA1	6.65615e-170	-0.691382	0.012	0.152	3.05411e-165
SLAMF7	3.42554e-169	-0.582475	0.197	0.483	1.57177e-164
TXN	2.42624e-167	-0.530403	0.163	0.444	1.11326e-162
RP11-1143G9.4	1.87742e-166	-0.826416	0.023	0.172	8.61434e-162
MS4A6A	3.85286e-166	-0.684218	0.035	0.202	1.76785e-161
PAX5	3.28167e-164	0.812124	0.152	0.007	1.50576e-159
FCRL1	1.90093e-162	0.937121	0.151	0.008	8.72225e-158
HCK	1.77073e-161	-0.564822	0.012	0.146	8.12481e-157
BLVRA	5.78452e-161	-0.569688	0.058	0.248	2.65417e-156
CSF1R	6.92947e-160	-0.560353	0.014	0.149	3.17952e-155
BANK1	2.07308e-159	1.00316	0.182	0.026	9.51213e-155
GNG5	6.44561e-159	-0.536674	0.248	0.58	2.95751e-154
CCR5	8.02889e-159	-0.565635	0.118	0.35	3.68398e-154
CTA-250D10.23	1.5843e-158	0.759935	0.224	0.053	7.26939e-154
IDH2	3.40842e-156	-0.528054	0.21	0.498	1.56392e-151
AP2S1	3.77782e-156	-0.530471	0.134	0.39	1.73341e-151
NAGA	4.27413e-156	-0.501159	0.067	0.26	1.96114e-151
PRDX3	1.35622e-155	-0.511596	0.163	0.428	6.2229e-151
PLSCR1	1.44315e-155	-0.534243	0.118	0.35	6.62177e-151
NME1	4.44539e-155	-0.552194	0.069	0.266	2.03972e-150
NDUFB3	7.04772e-155	-0.508754	0.15	0.407	3.23378e-150
TNFAIP2	7.19879e-155	-0.554718	0.006	0.127	3.3031e-150
PSMB3	1.47288e-154	-0.536298	0.245	0.575	6.75814e-150
LILRB2	4.71137e-152	-0.52646	0.016	0.149	2.16177e-147
CD22	1.71297e-150	0.981639	0.166	0.02	7.85977e-146
CTSC	1.29321e-149	-0.518977	0.247	0.551	5.93376e-145
FCGRT	3.58976e-148	-0.582018	0.044	0.208	1.64712e-143
FABP5	1.21935e-146	-0.523574	0.143	0.38	5.59487e-142
ANXA2	3.39415e-146	-0.550198	0.288	0.613	1.55737e-141
GSTO1	3.28078e-145	-0.505255	0.133	0.373	1.50535e-140
PSMA4	5.70325e-145	-0.500798	0.186	0.462	2.61688e-140
PSMA6	3.31656e-144	-0.517059	0.244	0.556	1.52177e-139
CD14	3.73823e-144	-0.663769	0.011	0.132	1.71525e-139
S100A11	6.67703e-143	-0.543065	0.285	0.618	3.06369e-138
IGHD	1.29973e-142	0.883634	0.133	0.007	5.96368e-138
LINC00926	2.04301e-142	0.785661	0.142	0.011	9.37416e-138
CLEC7A	1.65004e-141	-0.552217	0.026	0.162	7.57103e-137
SEMA4A	2.96516e-141	-0.512713	0.082	0.271	1.36054e-136
CPVL	3.38419e-141	-0.537572	0.01	0.128	1.5528e-136
COX8A	3.04195e-140	-0.512364	0.26	0.595	1.39577e-135
IGSF6	4.77807e-140	-0.519958	0.01	0.126	2.19237e-135
PLAUR	1.30636e-139	-0.637738	0.031	0.173	5.9941e-135
NCF2	6.83022e-139	-0.522954	0.017	0.142	3.13398e-134
LST1	1.98097e-138	-0.567626	0.03	0.172	9.0895e-134
CD19	3.27731e-138	0.955448	0.165	0.025	1.50376e-133
FAIM3	1.86345e-137	0.643133	0.556	0.424	8.55023e-133
FCGR2A	2.49566e-136	-0.562025	0.023	0.153	1.14511e-131
GSTP1	1.52545e-131	-0.505235	0.245	0.551	6.99936e-127
FCER1G	9.1754e-126	-0.656288	0.049	0.199	4.21004e-121
SLC11A1	1.16436e-125	-0.50638	0.01	0.118	5.34255e-121
BIRC3	2.34612e-125	0.521841	0.619	0.555	1.07649e-120
CCR7	3.33641e-125	0.935818	0.301	0.133	1.53088e-120
FCER2	4.4723e-115	0.831402	0.123	0.012	2.05207e-110
S100A9	8.06483e-115	-0.566375	0.016	0.122	3.70047e-110
TYROBP	7.33021e-111	-0.607751	0.06	0.207	3.36339e-106
FCN1	7.83521e-110	-0.565039	0.009	0.103	3.59511e-105
CR2	6.44925e-98	0.573852	0.095	0.005	2.95917e-93
TIMP1	6.549e-97	-0.511528	0.073	0.218	3.00494e-92
CD79A	1.03984e-93	0.82802	0.215	0.084	4.77122e-89
PLAC8	4.29306e-85	0.717243	0.304	0.167	1.96983e-80
BLK	8.21224e-84	0.571833	0.117	0.022	3.7681e-79
CD55	2.4589e-82	0.602417	0.519	0.447	1.12824e-77
CLEC17A	4.62085e-81	0.52841	0.101	0.015	2.12023e-76
FOXP1	7.82627e-81	0.606926	0.53	0.451	3.59101e-76
TRDV1	2.66162e-80	-0.528127	0.012	0.089	1.22126e-75
VPREB3	1.54592e-78	0.628208	0.087	0.009	7.09331e-74
IGHM	4.89873e-78	0.94026	0.201	0.085	2.24773e-73
FCRLA	8.65023e-78	0.623036	0.096	0.014	3.96907e-73
IL7R	6.93805e-77	0.682769	0.398	0.285	3.18345e-72
CXCR5	3.40197e-76	0.697939	0.224	0.105	1.56096e-71
S1PR1	1.23956e-73	0.701537	0.244	0.123	5.68757e-69
SELL	8.48601e-72	0.680504	0.38	0.275	3.89372e-67
RALGPS2	1.80973e-68	0.581588	0.122	0.033	8.30379e-64
TCL1A	1.22869e-64	0.666149	0.104	0.025	5.63771e-60
BCL11A	1.59182e-63	0.754009	0.199	0.097	7.3039e-59
KIAA0226L	3.47823e-60	0.667929	0.143	0.054	1.59595e-55
TCF7	3.84816e-60	0.577357	0.356	0.247	1.76569e-55
TSPYL2	1.03927e-55	0.551723	0.435	0.364	4.76858e-51
STAP1	1.29459e-54	0.551348	0.117	0.039	5.94008e-50
LTB	1.64506e-48	0.522639	0.35	0.268	7.54817e-44
FAM65B	7.32326e-46	0.513632	0.426	0.35	3.3602e-41
CD79B	7.04897e-43	0.671936	0.221	0.141	3.23435e-38
ABLIM1	1.7757e-41	0.551368	0.329	0.247	8.14761e-37
ARHGAP24	3.69554e-40	0.549633	0.111	0.046	1.69566e-35
ADAM28	4.50183e-39	0.644391	0.182	0.106	2.06562e-34
HLA-DOB	7.05615e-37	0.524015	0.099	0.039	3.23765e-32
IGKC	8.11008e-29	0.50642	0.206	0.135	3.72123e-24
SWAP70	1.01401e-19	0.506903	0.133	0.088	4.65271e-15
IRF8	1.33434e-15	0.512384	0.265	0.239	6.12248e-11
