## Supplementary_Table_2 Reactome pathways enrichment of upregulated genes in CTDP-identified cells associated with immunotherapy responders for "CTDP: Identifying cell types associated with disease phenotypes using scRNA-seq data"

### Sheet: GSE120575_Responder_Reactome_en
ID	Description	BgRatio	pvalue	p.adjust	qvalue	geneID	Count
R-HSA-983695	Antigen activates B Cell Receptor (BCR) leading to generation of second messengers	32/10856	1.01018e-08	8.38451e-07	7.0181e-07	CD22/CD19/CD79A/BLK/CD79B	5
R-HSA-983705	Signaling by the B Cell Receptor (BCR)	112/10856	5.91285e-06	0.000245383	0.000205394	CD22/CD19/CD79A/BLK/CD79B	5
R-HSA-977606	Regulation of Complement cascade	47/10856	0.000184407	0.00510193	0.00427048	CD19/CR2/CD55	3
R-HSA-166658	Complement cascade	58/10856	0.000344837	0.00715537	0.00598927	CD19/CR2/CD55	3
R-HSA-5676594	TNF receptor superfamily (TNFSF) members mediating non-canonical NF-kB pathway	18/10856	0.000824258	0.0136827	0.0114529	BIRC3/LTB	2
R-HSA-198933	Immunoregulatory interactions between a Lymphoid and a non-Lymphoid cell	132/10856	0.00372355	0.0515091	0.0431148	CD22/CD19/SELL	3
R-HSA-380108	Chemokine receptors bind chemokines	59/10856	0.00867892	0.102907	0.0861366	CCR7/CXCR5	2
R-HSA-500792	GPCR ligand binding	467/10856	0.0238394	0.195834	0.16392	CCR7/CD55/CXCR5/S1PR1	4
R-HSA-5668541	TNFR2 non-canonical NF-kB pathway	102/10856	0.0245367	0.195834	0.16392	BIRC3/LTB	2
R-HSA-6785807	Interleukin-4 and Interleukin-13 signaling	108/10856	0.0272838	0.195834	0.16392	FCER2/S1PR1	2
R-HSA-2197563	NOTCH2 intracellular domain regulates transcription	12/10856	0.0283785	0.195834	0.16392	FCER2	1
R-HSA-4641265	Repression of WNT target genes	12/10856	0.0283785	0.195834	0.16392	TCF7	1
R-HSA-418885	DCC mediated attractive signaling	14/10856	0.0330323	0.195834	0.16392	ABLIM1	1
R-HSA-419408	Lysosphingolipid and LPA receptors	14/10856	0.0330323	0.195834	0.16392	S1PR1	1
R-HSA-202733	Cell surface interactions at the vascular wall	137/10856	0.0421745	0.228814	0.191525	VPREB3/SELL	2
R-HSA-373076	Class A/1 (Rhodopsin-like receptors)	335/10856	0.0448211	0.228814	0.191525	CCR7/CXCR5/S1PR1	3
R-HSA-168927	TICAM1, RIP1-mediated IKK complex recruitment	20/10856	0.0468655	0.228814	0.191525	BIRC3	1
R-HSA-452723	Transcriptional regulation of pluripotent stem cells	24/10856	0.0559818	0.252065	0.210987	FOXP1	1
R-HSA-937041	IKK complex recruitment mediated by RIP1	25/10856	0.0582477	0.252065	0.210987	BIRC3	1
R-HSA-5213460	RIPK1-mediated regulated necrosis	29/10856	0.0672592	0.252065	0.210987	BIRC3	1
R-HSA-5675482	Regulation of necroptotic cell death	29/10856	0.0672592	0.252065	0.210987	BIRC3	1
R-HSA-5357956	TNFR1-induced NFkappaB signaling pathway	30/10856	0.0694991	0.252065	0.210987	BIRC3	1
R-HSA-9013149	RAC1 GTPase cycle	185/10856	0.0718839	0.252065	0.210987	ARHGAP24/SWAP70	2
R-HSA-1980145	Signaling by NOTCH2	33/10856	0.0761878	0.252065	0.210987	FCER2	1
R-HSA-5357905	Regulation of TNFR1 signaling	35/10856	0.0806212	0.252065	0.210987	BIRC3	1
R-HSA-1266695	Interleukin-7 signaling	36/10856	0.0828302	0.252065	0.210987	IL7R	1
R-HSA-375276	Peptide ligand-binding receptors	201/10856	0.0829589	0.252065	0.210987	CCR7/CXCR5	2
R-HSA-168638	NOD1/2 Signaling Pathway	37/10856	0.0850341	0.252065	0.210987	BIRC3	1
R-HSA-3769402	Deactivation of the beta-catenin transactivating complex	42/10856	0.0959775	0.261048	0.218506	TCF7	1
R-HSA-449147	Signaling by Interleukins	462/10856	0.0966541	0.261048	0.218506	FCER2/IL7R/S1PR1	3
R-HSA-75893	TNF signaling	44/10856	0.10032	0.261048	0.218506	BIRC3	1
R-HSA-6798695	Neutrophil degranulation	480/10856	0.105432	0.261048	0.218506	PLAC8/CD55/SELL	3
R-HSA-6783783	Interleukin-10 signaling	47/10856	0.106795	0.261048	0.218506	FCER2	1
R-HSA-8878171	Transcriptional regulation by RUNX1	239/10856	0.111158	0.261048	0.218506	PAX5/BLK	2
R-HSA-373752	Netrin-1 signaling	50/10856	0.113226	0.261048	0.218506	ABLIM1	1
R-HSA-381038	XBP1(S) activates chaperone genes	50/10856	0.113226	0.261048	0.218506	TSPYL2	1
R-HSA-381070	IRE1alpha activates chaperones	52/10856	0.117488	0.263554	0.220603	TSPYL2	1
R-HSA-168643	Nucleotide-binding domain, leucine rich repeat containing receptor (NLR) signaling pathways	57/10856	0.128058	0.272534	0.228119	BIRC3	1
R-HSA-5218859	Regulated Necrosis	57/10856	0.128058	0.272534	0.228119	BIRC3	1
R-HSA-4086398	Ca2+ pathway	62/10856	0.138506	0.2874	0.240563	TCF7	1
R-HSA-909733	Interferon alpha/beta signaling	72/10856	0.159042	0.317092	0.265416	IRF8	1
R-HSA-2219530	Constitutive Signaling by Aberrant PI3K in Cancer	78/10856	0.171137	0.317092	0.265416	CD19	1
R-HSA-418594	G alpha (i) signalling events	318/10856	0.176058	0.317092	0.265416	CCR7/CXCR5	2
R-HSA-9679191	Potential therapeutics for SARS	81/10856	0.177122	0.317092	0.265416	S1PR1	1
R-HSA-195253	Degradation of beta-catenin by the destruction complex	83/10856	0.181088	0.317092	0.265416	TCF7	1
R-HSA-9013404	RAC2 GTPase cycle	88/10856	0.190924	0.317092	0.265416	SWAP70	1
R-HSA-201722	Formation of the beta-catenin:TCF transactivating complex	91/10856	0.196772	0.317092	0.265416	TCF7	1
R-HSA-877300	Interferon gamma signaling	91/10856	0.196772	0.317092	0.265416	IRF8	1
R-HSA-168164	Toll Like Receptor 3 (TLR3) Cascade	94/10856	0.202578	0.317092	0.265416	BIRC3	1
R-HSA-381119	Unfolded Protein Response (UPR)	94/10856	0.202578	0.317092	0.265416	TSPYL2	1
R-HSA-9013423	RAC3 GTPase cycle	94/10856	0.202578	0.317092	0.265416	SWAP70	1
R-HSA-373080	Class B/2 (Secretin family receptors)	95/10856	0.204504	0.317092	0.265416	CD55	1
R-HSA-8878159	Transcriptional regulation by RUNX3	96/10856	0.206426	0.317092	0.265416	TCF7	1
R-HSA-166166	MyD88-independent TLR4 cascade	99/10856	0.212166	0.317092	0.265416	BIRC3	1
R-HSA-937061	TRIF(TICAM1)-mediated TLR4 signaling	99/10856	0.212166	0.317092	0.265416	BIRC3	1
R-HSA-6807878	COPI-mediated anterograde transport	101/10856	0.21597	0.317092	0.265416	CD55	1
R-HSA-2219528	PI3K/AKT Signaling in Cancer	104/10856	0.221643	0.317092	0.265416	CD19	1
R-HSA-6811558	PI5P, PP2A and IER3 Regulate PI3K/AKT Signaling	106/10856	0.225403	0.317092	0.265416	CD19	1
R-HSA-8856825	Cargo recognition for clathrin-mediated endocytosis	106/10856	0.225403	0.317092	0.265416	IL7R	1
R-HSA-199418	Negative regulation of the PI3K/AKT network	113/10856	0.238426	0.329822	0.276072	CD19	1
R-HSA-2132295	MHC class II antigen presentation	123/10856	0.256665	0.349233	0.292319	HLA-DOB	1
R-HSA-166016	Toll Like Receptor 4 (TLR4) Cascade	135/10856	0.277999	0.364642	0.305217	BIRC3	1
R-HSA-9012999	RHO GTPase cycle	443/10856	0.287091	0.364642	0.305217	ARHGAP24/SWAP70	2
R-HSA-73887	Death Receptor Signalling	141/10856	0.288443	0.364642	0.305217	BIRC3	1
R-HSA-3858494	Beta-catenin independent WNT signaling	146/10856	0.297036	0.364642	0.305217	TCF7	1
R-HSA-8856828	Clathrin-mediated endocytosis	146/10856	0.297036	0.364642	0.305217	IL7R	1
R-HSA-8980692	RHOA GTPase cycle	147/10856	0.298743	0.364642	0.305217	ARHGAP24	1
R-HSA-9679506	SARS-CoV Infections	147/10856	0.298743	0.364642	0.305217	S1PR1	1
R-HSA-199977	ER to Golgi Anterograde Transport	154/10856	0.310577	0.372814	0.312057	CD55	1
R-HSA-168898	Toll-like Receptor Cascades	157/10856	0.31559	0.372814	0.312057	BIRC3	1
R-HSA-9013148	CDC42 GTPase cycle	159/10856	0.318913	0.372814	0.312057	ARHGAP24	1
R-HSA-948021	Transport to the Golgi and subsequent modification	185/10856	0.360719	0.415829	0.348062	CD55	1
R-HSA-913531	Interferon Signaling	199/10856	0.382197	0.434552	0.363734	IRF8	1
R-HSA-5357801	Programmed Cell Death	210/10856	0.398583	0.44706	0.374203	BIRC3	1
R-HSA-5689880	Ub-specific processing proteases	220/10856	0.413117	0.457183	0.382677	BIRC3	1
R-HSA-201681	TCF dependent signaling in response to WNT	233/10856	0.431507	0.469619	0.393087	TCF7	1
R-HSA-157118	Signaling by NOTCH	236/10856	0.435671	0.469619	0.393087	FCER2	1
R-HSA-1257604	PIP3 activates AKT signaling	267/10856	0.477021	0.507599	0.424877	CD19	1
R-HSA-5688426	Deubiquitination	297/10856	0.514253	0.540291	0.452241	BIRC3	1
R-HSA-446203	Asparagine N-linked glycosylation	304/10856	0.522566	0.541467	0.453226	CD55	1
R-HSA-9006925	Intracellular signaling by second messengers	309/10856	0.52842	0.541467	0.453226	CD19	1
R-HSA-195721	Signaling by WNT	332/10856	0.554472	0.561234	0.469771	TCF7	1
R-HSA-5663202	Diseases of signal transduction by growth factor receptors and second messengers	395/10856	0.618938	0.618938	0.518071	CD19	1
