## Supplementary_Table_3 The specificity scores of regulons in CTDP-identified cells associated with immunotherapy responders for "CTDP: Identifying cell types associated with disease phenotypes using scRNA-seq data"

### Sheet: GSE120575_Responder_RSS
transcription_factor	regulon_specificity_score
CREM_extended (253g)	0.483093
CREM (214g)	0.481242
JUND_extended (24g)	0.473548
JUNB_extended (78g)	0.473213
JUNB (31g)	0.469986
REL_extended (19g)	0.469644
FOSB_extended (49g)	0.465942
BCL11A_extended (409g)	0.465655
PAX5_extended (202g)	0.465619
FOSL2 (44g)	0.465468
FOSL2_extended (194g)	0.464868
FOSB (25g)	0.456559
IRF8_extended (386g)	0.454659
IRF8 (257g)	0.449129
FOS_extended (15g)	0.445508
FOXP3_extended (19g)	0.439104
SPIB_extended (118g)	0.43519
JUN_extended (16g)	0.429373
STAT1 (88g)	0.41524
STAT1_extended (98g)	0.412374
EGR1_extended (20g)	0.409603
MAF_extended (15g)	0.406711
XBP1_extended (139g)	0.406372
PRDM1_extended (86g)	0.40616
XBP1 (104g)	0.401046
NFKB1_extended (17g)	0.39012
NFKB1 (16g)	0.386845
RUNX3_extended (21g)	0.370649
RORA_extended (18g)	0.362563
EZH2_extended (40g)	0.359547
RUNX3 (19g)	0.354764
STAT2_extended (36g)	0.353041
STAT2 (34g)	0.351464
BATF_extended (24g)	0.34797
SPI1 (681g)	0.347306
SPI1_extended (732g)	0.347119
IRF7 (39g)	0.334719
IRF7_extended (42g)	0.332901
EOMES_extended (32g)	0.326856
EOMES (25g)	0.316838
CREB3L2_extended (25g)	0.232614
ETS2_extended (53g)	0.225389
CEBPD_extended (18g)	0.203952
CEBPB (51g)	0.199529
ETS2 (44g)	0.195986
CEBPB_extended (58g)	0.194637
CEBPD (14g)	0.189757
RUNX2_extended (12g)	0.189706
CREB3L2 (13g)	0.181675
RUNX2 (10g)	0.180522
