## Supplementary_Table_6 The specificity scores of regulons in CTDP-identified cells associated with severe COVID-19 for "CTDP: Identifying cell types associated with disease phenotypes using scRNA-seq data"

### Sheet: COVID19_critical_RSS
transcription_factor	regulon_specificity_score
SPI1 (260g)	0.670858
SPI1_extended (278g)	0.666908
JUND_extended (68g)	0.613821
JUNB_extended (330g)	0.609842
JUND (32g)	0.584687
FOS_extended (151g)	0.559421
CEBPB_extended (852g)	0.556203
CEBPB (756g)	0.555206
CREM_extended (92g)	0.512917
CREM (65g)	0.510992
IRF1_extended (155g)	0.485489
IRF1 (131g)	0.480965
ETS1 (309g)	0.461245
ETS1_extended (343g)	0.460502
MAFB_extended (100g)	0.457733
BCLAF1_extended (134g)	0.452135
STAT1_extended (99g)	0.444622
TFEC_extended (129g)	0.442544
XBP1_extended (176g)	0.439758
STAT1 (92g)	0.43952
SF1 (74g)	0.427608
TFEC (69g)	0.417604
KLF5_extended (229g)	0.41133
KLF5 (199g)	0.408231
ELF1_extended (35g)	0.406397
XBP1 (137g)	0.405148
IKZF1_extended (145g)	0.386535
RUNX3_extended (192g)	0.381468
ELF1 (24g)	0.371947
CEBPD_extended (25g)	0.364832
KLF2_extended (27g)	0.35982
MAFB (39g)	0.355159
RFX3_extended (592g)	0.327892
STAT2_extended (41g)	0.326639
STAT2 (40g)	0.324688
IKZF1 (68g)	0.32463
EGR1_extended (11g)	0.324463
FOXA1_extended (98g)	0.324205
RFX3 (550g)	0.323463
NFE2L2_extended (21g)	0.32191
CREB3L1_extended (102g)	0.310436
RUNX3 (67g)	0.307099
MAFF_extended (40g)	0.297927
NR2F6_extended (47g)	0.295719
HES4_extended (33g)	0.295255
NFKB1_extended (26g)	0.284036
NFKB1 (25g)	0.283351
CREB3L1 (40g)	0.250916
FOXA1 (44g)	0.250058
IRF7 (28g)	0.24695
RFX2_extended (293g)	0.238458
RFX2 (277g)	0.234608
REL_extended (26g)	0.233243
BACH1_extended (13g)	0.225998
REL (22g)	0.2243
TEAD1_extended (52g)	0.222013
IRF8_extended (39g)	0.218685
IRF8 (29g)	0.209955
NCOR1 (31g)	0.196912
NFIC_extended (29g)	0.179339
MAFG_extended (11g)	0.149999
GRHL1_extended (21g)	0.149116
GRHL1 (14g)	0.132503
BCL11A_extended (14g)	0.125188
NR2F6 (15g)	0.114436
TEAD1 (15g)	0.110535
FOXP1_extended (13g)	0.108507
SIX3 (16g)	0.0962539
TFCP2L1_extended (12g)	0.0595673
