## Supplementary_Table_7 Differentially expressed genes between CTDP-identified cells associated with cirrhosis versus all other cells for "CTDP: Identifying cell types associated with disease phenotypes using scRNA-seq data"

### Sheet: Livercirrhosis_Cirrhotic_associ
names	p_val	avg_log2FC	pct.1	pct.2	p_val_adj
RBP7	0	1.74649	0.34	0.073	0
ECE1	0	0.501243	0.231	0.029	0
HSPG2	0	2.06851	0.545	0.033	0
ID3	0	2.1025	0.652	0.187	0
CLIC4	0	0.609576	0.276	0.043	0
RUNX3	0	-1.04461	0.032	0.257	0
FAM110D	0	0.630504	0.185	0.004	0
SH3BGRL3	0	-1.27737	0.795	0.865	0
CD52	0	-1.33766	0.345	0.683	0
FCN3	0	3.35716	0.287	0.058	0
FGR	0	-0.728587	0.051	0.2	0
IFI6	0	0.80995	0.505	0.237	0
LAPTM5	0	-1.09981	0.331	0.671	0
TINAGL1	0	0.861282	0.403	0.047	0
LCK	0	-1.53324	0.055	0.404	0
MARCKSL1	0	1.63334	0.665	0.171	0
GJA4	0	0.615691	0.144	0.029	0
CAP1	0	-0.735092	0.446	0.541	0
TIE1	0	0.893905	0.289	0.013	0
PRDX1	0	0.737396	0.791	0.427	0
PLPP3	0	1.71855	0.37	0.024	0
TACSTD2	0	1.15849	0.215	0.015	0
JUN	0	1.28684	0.857	0.515	0
FGGY	0	0.967888	0.225	0.023	0
NFIA	0	0.749656	0.343	0.049	0
LEPROT	0	0.808855	0.518	0.175	0
IFI44L	0	0.75289	0.296	0.105	0
ADGRL4	0	1.2805	0.357	0.008	0
CYR61	0	1.56265	0.378	0.037	0
GBP5	0	-0.62021	0.021	0.152	0
ARHGAP29	0	1.37951	0.48	0.028	0
CNN3	0	1.43133	0.548	0.048	0
S1PR1	0	0.51205	0.22	0.033	0
CD53	0	-1.31605	0.162	0.553	0
DENND2D	0	-0.934433	0.058	0.254	0
C1orf162	0	-1.16966	0.118	0.344	0
PTPN22	0	-0.688771	0.026	0.169	0
ATP1A1	0	0.654232	0.516	0.266	0
CD2	0	-2.27958	0.064	0.498	0
PHGDH	0	0.575331	0.176	0.014	0
CD160	0	-1.43908	0.029	0.232	0
S100A10	0	1.05892	0.829	0.598	0
S100A4	0	-3.00471	0.375	0.818	0
S100A16	0	1.77305	0.576	0.027	0
S100A13	0	1.4615	0.553	0.045	0
RAB13	0	1.46935	0.571	0.075	0
RPS27	0	-0.711186	0.999	0.999	0
SHE	0	0.505507	0.19	0.014	0
ADAM15	0	0.782014	0.284	0.052	0
FDPS	0	0.599888	0.502	0.203	0
LMNA	0	1.29949	0.619	0.135	0
NES	0	0.594418	0.187	0.019	0
SH2D2A	0	-0.751602	0.018	0.171	0
PYHIN1	0	-1.53337	0.044	0.338	0
APCS	0	0.72748	0.136	0.01	0
TAGLN2	0	0.553868	0.754	0.556	0
CD48	0	-1.5899	0.171	0.62	0
ARHGAP30	0	-0.863471	0.053	0.281	0
FCER1G	0	-2.39283	0.272	0.543	0
APOA2	0	1.61294	0.349	0.136	0
FCGR3A	0	-1.43207	0.05	0.24	0
MGST3	0	0.644799	0.677	0.353	0
CD247	0	-1.74197	0.05	0.383	0
MPC2	0	0.542083	0.422	0.225	0
XCL2	0	-2.19183	0.049	0.28	0
XCL1	0	-2.71379	0.06	0.336	0
FASLG	0	-0.658591	0.009	0.139	0
RGS1	0	-1.77657	0.111	0.388	0
RGS2	0	-1.21451	0.192	0.37	0
PTPRC	0	-2.11102	0.15	0.719	0
ELF3	0	1.27153	0.209	0.013	0
PTPN7	0	-1.08155	0.055	0.294	0
RASSF5	0	-0.740523	0.071	0.236	0
TRAF3IP3	0	-1.17683	0.109	0.407	0
ATF3	0	0.536824	0.352	0.157	0
EPHX1	0	0.942195	0.409	0.052	0
AGT	0	1.55529	0.234	0.029	0
SH3YL1	0	0.743995	0.252	0.078	0
AC092580.4	0	-1.57229	0.027	0.291	0
ID2	0	-0.798936	0.647	0.719	0
LAPTM4A	0	0.924749	0.739	0.35	0
RHOB	0	1.27501	0.619	0.192	0
RASGRP3	0	0.610099	0.232	0.02	0
CRIM1	0	0.567939	0.268	0.037	0
ZFP36L2	0	-1.46949	0.728	0.843	0
EPAS1	0	1.40487	0.465	0.064	0
EPCAM	0	1.06416	0.205	0.007	0
SPTBN1	0	1.29989	0.527	0.066	0
PLEK	0	-1.03251	0.077	0.319	0
ANXA4	0	2.56434	0.421	0.138	0
VAMP5	0	0.861568	0.643	0.363	0
CD8A	0	-1.24183	0.019	0.199	0
CD8B	0	-0.960146	0.018	0.147	0
DUSP2	0	-2.30505	0.164	0.59	0
ZAP70	0	-0.764479	0.021	0.182	0
LIMS2	0	0.612207	0.234	0.016	0
CXCR4	0	-1.55551	0.325	0.718	0
ARHGAP15	0	-0.747291	0.074	0.271	0
NR4A2	0	-1.3152	0.297	0.516	0
CYTIP	0	-1.14979	0.118	0.417	0
DYNC1I2	0	0.513368	0.446	0.187	0
ITGA6	0	0.546419	0.234	0.033	0
WIPF1	0	-1.03254	0.146	0.383	0
NCKAP1	0	0.534227	0.236	0.018	0
CALCRL	0	1.42792	0.384	0.016	0
TFPI	0	1.66363	0.453	0.024	0
SDPR	0	1.69027	0.417	0.018	0
STK17B	0	-1.29043	0.132	0.434	0
RP11-347P5.1	0	-1.24608	0.116	0.386	0
SPATS2L	0	0.715647	0.353	0.111	0
BMPR2	0	0.507884	0.244	0.048	0
NRP2	0	0.866385	0.264	0.034	0
FN1	0	0.944793	0.255	0.03	0
IGFBP2	0	0.906527	0.249	0.013	0
ARPC2	0	-0.907761	0.761	0.825	0
ARL4C	0	-0.946916	0.145	0.34	0
FBLN2	0	0.674738	0.145	0.009	0
SH3BP5	0	0.629279	0.338	0.122	0
EOMES	0	-0.818192	0.012	0.153	0
CMC1	0	-2.12981	0.271	0.429	0
TGFBR2	0	1.08759	0.492	0.152	0
RPSA	0	-0.501292	0.938	0.937	0
CTNNB1	0	0.521692	0.408	0.202	0
CXCR6	0	-0.879274	0.014	0.173	0
HYAL2	0	1.5518	0.446	0.034	0
STAB1	0	0.927125	0.224	0.055	0
FLNB	0	0.581673	0.255	0.019	0
DNASE1L3	0	3.25951	0.506	0.083	0
ADAMTS9	0	0.524078	0.155	0.007	0
MAGI1	0	0.76607	0.285	0.008	0
MTRNR2L12	0	0.89822	0.547	0.304	0
TRAT1	0	-0.720772	0.012	0.156	0
CD96	0	-0.823169	0.022	0.198	0
TIGIT	0	-0.905024	0.017	0.171	0
NDUFB4	0	0.520946	0.723	0.444	0
HCLS1	0	-0.934873	0.2	0.427	0
HEG1	0	0.52334	0.226	0.055	0
MGLL	0	0.778666	0.307	0.059	0
PLXND1	0	0.539656	0.261	0.076	0
TF	0	0.682564	0.126	0.021	0
SLCO2A1	0	0.642511	0.174	0.005	0
RBP1	0	1.2339	0.43	0.048	0
TM4SF1	0	3.04245	0.726	0.069	0
TM4SF4	0	2.57473	0.288	0.035	0
WWTR1	0	1.18599	0.427	0.017	0
GPR171	0	-0.748985	0.008	0.159	0
LXN	0	0.525386	0.233	0.033	0
SEC62	0	0.800006	0.826	0.468	0
TNFSF10	0	0.696934	0.513	0.233	0
KNG1	0	0.502779	0.075	0.008	0
ST6GAL1	0	0.551013	0.302	0.076	0
CLDN1	0	0.603113	0.164	0.01	0
CCDC50	0	0.835365	0.41	0.088	0
HES1	0	1.99803	0.616	0.101	0
LDB2	0	1.3638	0.402	0.046	0
RHOH	0	-0.904772	0.094	0.294	0
LIMCH1	0	0.786798	0.273	0.007	0
HOPX	0	-1.39783	0.075	0.292	0
IGFBP7	0	1.88684	0.684	0.229	0
UGT2B15	0	0.807754	0.142	0.004	0
GC	0	1.98619	0.255	0.029	0
ALB	0	3.27503	0.585	0.25	0
CXCL1	0	1.16602	0.149	0.014	0
CXCL2	0	1.25563	0.263	0.046	0
ANXA3	0	0.60968	0.186	0.004	0
PLAC8	0	-0.94951	0.209	0.43	0
SPARCL1	0	2.53775	0.457	0.072	0
SPP1	0	1.86836	0.24	0.034	0
MMRN1	0	0.691534	0.162	0.004	0
EMCN	0	1.51384	0.4	0.011	0
CFI	0	0.615422	0.249	0.008	0
C4orf32	0	0.570701	0.231	0.039	0
ANXA5	0	0.607498	0.654	0.335	0
SPRY1	0	1.30454	0.379	0.103	0
NDUFC1	0	0.655385	0.613	0.287	0
MGST2	0	1.33261	0.613	0.15	0
FGA	0	1.05017	0.188	0.035	0
FGG	0	1.30588	0.205	0.034	0
CPE	0	0.636777	0.131	0.027	0
SORBS2	0	0.945019	0.316	0.02	0
MYO10	0	0.602894	0.221	0.009	0
IL7R	0	-1.73846	0.043	0.29	0
LIFR	0	0.959302	0.19	0.009	0
FYB	0	-1.72684	0.055	0.514	0
DAB2	0	0.738072	0.353	0.09	0
PTGER4	0	-1.09129	0.033	0.284	0
SEPP1	0	0.530054	0.618	0.178	0
EMB	0	-0.701179	0.074	0.223	0
PARP8	0	-0.662925	0.046	0.178	0
GZMK	0	-2.31568	0.071	0.396	0
GZMA	0	-2.87493	0.141	0.593	0
PLPP1	0	1.99855	0.433	0.06	0
IL6ST	0	1.23132	0.464	0.082	0
PLK2	0	0.967028	0.338	0.036	0
F2R	0	0.545025	0.238	0.07	0
CRHBP	0	2.37627	0.242	0.033	0
MEF2C	0	1.01782	0.53	0.176	0
NR2F1	0	0.808178	0.196	0.012	0
TNFAIP8	0	-0.688068	0.128	0.305	0
PPIC	0	0.775617	0.331	0.022	0
SLC12A2	0	0.770794	0.233	0.037	0
CDC42SE2	0	-0.879767	0.208	0.358	0
UQCRQ	0	0.713385	0.784	0.541	0
EGR1	0	1.33106	0.553	0.158	0
CTNNA1	0	0.607863	0.345	0.088	0
ECSCR.1	0	1.57036	0.425	0.011	0
CYSTM1	0	0.875076	0.447	0.116	0
PCDH12	0	0.525774	0.162	0.006	0
SYNPO	0	0.683736	0.256	0.016	0
SPARC	0	2.04608	0.51	0.073	0
ATOX1	0	0.567724	0.577	0.26	0
HAVCR2	0	-0.538717	0.011	0.14	0
LCP2	0	-0.750196	0.076	0.267	0
LTC4S	0	0.749036	0.256	0.053	0
SCGB3A1	0	0.931776	0.133	0.017	0
BTNL9	0	0.700418	0.174	0.005	0
SERPINB6	0	0.62966	0.482	0.213	0
NRN1	0	0.793066	0.252	0.005	0
NEDD9	0	0.512956	0.39	0.154	0
SOX4	0	1.77011	0.556	0.095	0
GMNN	0	0.639728	0.206	0.051	0
PPP1R18	0	-0.977513	0.216	0.427	0
FLOT1	0	0.582871	0.494	0.199	0
HLA-C	0	-0.567673	0.971	0.98	0
TNF	0	-1.25329	0.058	0.279	0
LTB	0	-1.30994	0.257	0.529	0
LST1	0	-1.79187	0.155	0.348	0
HSPA1A	0	0.605676	0.637	0.384	0
GPSM3	0	-1.31522	0.216	0.584	0
NOTCH4	0	1.16179	0.348	0.021	0
DEF6	0	-0.596118	0.049	0.188	0
PIM1	0	-0.867186	0.104	0.261	0
HSP90AB1	0	0.584895	0.859	0.616	0
ADGRF5	0	0.799269	0.237	0.008	0
FILIP1	0	0.556092	0.216	0.024	0
PNRC1	0	-0.572253	0.77	0.771	0
PRDM1	0	-0.953162	0.112	0.262	0
RP1-60O19.1	0	0.534357	0.142	0.004	0
CD24	0	1.48972	0.275	0.016	0
SNX3	0	0.637159	0.786	0.473	0
MARCKS	0	0.799774	0.509	0.177	0
NCOA7	0	0.544056	0.356	0.117	0
SAMD3	0	-0.721004	0.009	0.159	0
CTGF	0	1.17519	0.26	0.026	0
PERP	0	0.706176	0.236	0.051	0
ABRACL	0	-1.05471	0.275	0.504	0
AKAP12	0	1.21201	0.198	0.02	0
MYCT1	0	0.995936	0.31	0.005	0
SYTL3	0	-0.988317	0.016	0.204	0
TAGAP	0	-1.00054	0.088	0.304	0
MLLT4	0	0.685228	0.274	0.017	0
ACTB	0	-1.28425	0.989	0.995	0
FSCN1	0	0.690646	0.252	0.036	0
RAC1	0	0.85373	0.825	0.499	0
ARL4A	0	0.704574	0.413	0.149	0
TSPAN13	0	0.638572	0.228	0.021	0
RAPGEF5	0	0.57228	0.21	0.014	0
AQP1	0	1.77413	0.497	0.026	0
AOAH	0	-0.830295	0.029	0.236	0
TRGC2	0	-0.941544	0.008	0.148	0
TRGC1	0	-0.676011	0.008	0.126	0
STK17A	0	-1.18016	0.218	0.421	0
MYO1G	0	-0.601893	0.043	0.183	0
RAMP3	0	1.60229	0.374	0.014	0
IKZF1	0	-0.685965	0.056	0.216	0
GRB10	0	0.547129	0.198	0.007	0
CLDN3	0	1.09753	0.205	0.008	0
CLDN4	0	0.903364	0.176	0.007	0
HSPB1	0	1.90832	0.842	0.393	0
CD36	0	1.24095	0.285	0.109	0
TFPI2	0	0.908409	0.144	0.008	0
GNG11	0	3.11069	0.633	0.099	0
PON2	0	0.600045	0.301	0.045	0
PDK4	0	0.572186	0.296	0.099	0
ARPC1B	0	-0.74125	0.651	0.717	0
CYP3A5	0	0.756507	0.192	0.021	0
AZGP1	0	0.614204	0.141	0.01	0
SYPL1	0	0.601964	0.461	0.178	0
CAV2	0	1.02647	0.434	0.035	0
CAV1	0	1.8473	0.594	0.052	0
PODXL	0	1.03262	0.26	0.009	0
CALD1	0	0.59912	0.561	0.07	0
TRBC1	0	-2.14991	0.077	0.406	0
TRBC2	0	-2.1346	0.127	0.514	0
RARRES2	0	1.05419	0.277	0.059	0
IL3RA	0	0.608987	0.201	0.014	0
TMSB4X	0	-0.994165	0.999	1	0
PRDX4	0	0.693159	0.43	0.141	0
SRPX	0	0.542124	0.14	0.014	0
TSPAN7	0	1.31004	0.338	0.011	0
TIMP1	0	1.23778	0.768	0.371	0
WAS	0	-0.849814	0.072	0.307	0
IL2RG	0	-1.51953	0.149	0.507	0
BEX1	0	0.63599	0.126	0.01	0
WBP5	0	1.28604	0.513	0.049	0
NGFRAP1	0	1.43953	0.568	0.079	0
TCEAL4	0	0.832323	0.511	0.146	0
TSC22D3	0	-1.04302	0.48	0.619	0
PLS3	0	0.589608	0.256	0.026	0
LAMP2	0	0.51787	0.393	0.158	0
SH2D1A	0	-1.32121	0.022	0.288	0
SASH3	0	-0.740261	0.046	0.211	0
CD40LG	0	-0.693521	0.013	0.132	0
F8	0	0.931044	0.27	0.016	0
ANGPT2	0	0.516253	0.142	0.032	0
DEFB1	0	3.13916	0.334	0.061	0
DLC1	0	0.909494	0.294	0.02	0
FGL1	0	0.850906	0.14	0.016	0
DOK2	0	-1.30677	0.042	0.377	0
CLU	0	3.01476	0.538	0.12	0
SARAF	0	-0.661908	0.661	0.697	0
RBPMS	0	0.668221	0.315	0.031	0
TACC1	0	0.77916	0.49	0.182	0
C8orf4	0	1.81142	0.484	0.032	0
PLAT	0	0.810533	0.241	0.034	0
FABP4	0	2.43381	0.26	0.069	0
CA2	0	1.11832	0.257	0.037	0
PABPC1	0	-0.791304	0.783	0.817	0
LINC00861	0	-0.796225	0.018	0.164	0
FAM49B	0	-1.17365	0.188	0.463	0
SLA	0	-1.13909	0.04	0.317	0
NDRG1	0	0.553416	0.307	0.082	0
DOCK8	0	-0.643435	0.086	0.248	0
GLIS3	0	0.626569	0.189	0.008	0
IL33	0	1.33498	0.304	0.015	0
NFIB	0	1.46696	0.524	0.031	0
GLIPR2	0	-0.664902	0.081	0.239	0
CLTA	0	0.537361	0.642	0.369	0
ALDH1A1	0	0.696516	0.305	0.061	0
ANXA1	0	-0.992249	0.387	0.593	0
CTSL	0	1.38866	0.455	0.137	0
C9orf3	0	0.639342	0.272	0.031	0
KLF4	0	0.631178	0.305	0.131	0
CTNNAL1	0	0.625782	0.215	0.021	0
TXN	0	0.660664	0.729	0.445	0
RGS3	0	0.552366	0.304	0.075	0
AMBP	0	2.48315	0.325	0.067	0
AKNA	0	-0.80939	0.074	0.248	0
GSN	0	1.84633	0.598	0.2	0
ENG	0	2.20385	0.515	0.106	0
FNBP1	0	-0.811158	0.22	0.389	0
ASS1	0	0.577838	0.204	0.012	0
FCN2	0	1.46356	0.117	0.013	0
EGFL7	0	1.96277	0.503	0.039	0
SNHG7	0	0.891225	0.528	0.186	0
NPDC1	0	1.80719	0.513	0.055	0
IFITM3	0	2.09532	0.835	0.396	0
CD151	0	1.11208	0.581	0.153	0
TSPAN4	0	0.68055	0.39	0.108	0
LSP1	0	-1.55673	0.21	0.613	0
CD81	0	0.692799	0.49	0.185	0
KCNQ1OT1	0	0.576846	0.314	0.11	0
RHOG	0	-0.743035	0.271	0.401	0
PRKCDBP	0	0.679847	0.282	0.046	0
SWAP70	0	0.672557	0.318	0.074	0
ADM	0	0.791566	0.252	0.043	0
MTRNR2L8	0	0.922921	0.578	0.387	0
RCN1	0	0.511456	0.296	0.065	0
CD59	0	2.07219	0.773	0.207	0
LMO2	0	0.748249	0.29	0.062	0
CD44	0	-1.3919	0.128	0.468	0
MDK	0	0.977432	0.378	0.035	0
SERPING1	0	1.33059	0.495	0.113	0
CTNND1	0	0.557394	0.282	0.061	0
LPXN	0	-0.702878	0.084	0.25	0
MS4A1	0	0.848781	0.107	0.023	0
CD6	0	-0.607136	0.017	0.141	0
RARRES3	0	-1.45335	0.316	0.586	0
FERMT3	0	-0.666261	0.085	0.258	0
FKBP2	0	0.601317	0.628	0.343	0
ARL2	0	0.765595	0.489	0.167	0
CFL1	0	-0.563726	0.941	0.932	0
CTSW	0	-2.30843	0.082	0.482	0
CCDC85B	0	0.614669	0.649	0.472	0
TBC1D10C	0	-1.04348	0.083	0.33	0
CCND1	0	1.05176	0.359	0.072	0
CTTN	0	0.603622	0.252	0.018	0
UCP2	0	-0.921721	0.142	0.405	0
SERPINH1	0	0.979865	0.383	0.045	0
AAMDC	0	0.545036	0.327	0.076	0
NDUFC2	0	0.538222	0.7	0.406	0
PRCP	0	1.3188	0.493	0.164	0
PRSS23	0	1.24931	0.354	0.052	0
CTSC	0	-1.00158	0.27	0.457	0
MMP7	0	1.0823	0.151	0.008	0
RDX	0	1.35984	0.545	0.118	0
NNMT	0	1.15923	0.299	0.032	0
REXO2	0	0.547066	0.415	0.134	0
APOC3	0	1.34547	0.262	0.1	0
APOA1	0	1.82547	0.349	0.137	0
FXYD2	0	2.48208	0.274	0.026	0
FXYD6	0	0.856815	0.298	0.046	0
IL10RA	0	-0.838071	0.067	0.267	0
JAML	0	-0.88537	0.05	0.252	0
CD3E	0	-2.05811	0.055	0.453	0
CD3D	0	-2.19147	0.09	0.458	0
CD3G	0	-1.24348	0.015	0.254	0
ARHGEF12	0	0.507095	0.257	0.043	0
ESAM	0	1.38686	0.405	0.03	0
ROBO4	0	0.767712	0.25	0.007	0
AKR1C1	0	0.949528	0.19	0.008	0
AKR1C3	0	0.673738	0.303	0.056	0
GATA3	0	-0.664704	0.025	0.159	0
CELF2	0	-1.15553	0.083	0.381	0
VIM	0	1.18425	0.819	0.719	0
PIP4K2A	0	-0.949669	0.135	0.31	0
APBB1IP	0	-0.647354	0.102	0.268	0
ITGB1	0	0.815722	0.643	0.313	0
NRP1	0	0.883131	0.345	0.059	0
C10orf10	0	1.11586	0.297	0.028	0
SRGN	0	-1.99027	0.587	0.895	0
PRF1	0	-2.0693	0.059	0.374	0
SPOCK2	0	-0.87445	0.058	0.229	0
FAM213A	0	0.89035	0.385	0.056	0
MMRN2	0	0.978547	0.308	0.007	0
ADIRF	0	0.570788	0.445	0.087	0
HHEX	0	0.868274	0.393	0.075	0
RBP4	0	1.9003	0.274	0.05	0
PDLIM1	0	1.58077	0.654	0.12	0
GSTO1	0	0.560909	0.601	0.354	0
RGS10	0	-1.07246	0.088	0.338	0
HTRA1	0	0.839696	0.289	0.029	0
VWF	0	2.23942	0.414	0.035	0
CD9	0	1.45066	0.52	0.127	0
PTMS	0	1.22855	0.624	0.199	0
PTPN6	0	-0.662555	0.165	0.332	0
A2M	0	1.95945	0.562	0.127	0
KLRB1	0	-3.63806	0.161	0.607	0
CLEC2D	0	-0.935066	0.127	0.306	0
CD69	0	-2.57692	0.198	0.678	0
KLRF1	0	-1.66516	0.034	0.255	0
CLEC1B	0	1.2255	0.102	0.01	0
CLEC7A	0	-0.656048	0.018	0.162	0
KLRD1	0	-2.1623	0.054	0.359	0
KLRC1	0	-1.02793	0.011	0.136	0
YBX3	0	0.933173	0.496	0.154	0
HEBP1	0	0.67844	0.387	0.105	0
EMP1	0	1.12269	0.32	0.022	0
MGP	0	2.68808	0.527	0.115	0
ARHGDIB	0	-1.13646	0.652	0.843	0
MGST1	0	0.814433	0.214	0.037	0
PPFIBP1	0	0.926441	0.323	0.019	0
LIMA1	0	0.534946	0.305	0.078	0
BIN2	0	-1.30932	0.068	0.385	0
ACVRL1	0	0.541164	0.211	0.025	0
KRT7	0	2.00826	0.27	0.029	0
KRT8	0	2.29483	0.347	0.052	0
KRT18	0	2.25504	0.36	0.06	0
TNS2	0	0.588399	0.235	0.022	0
NCKAP1L	0	-0.516173	0.053	0.194	0
CD63	0	0.54919	0.868	0.635	0
ARHGAP9	0	-0.745474	0.055	0.227	0
IFNG	0	-1.88894	0.036	0.289	0
PTPRB	0	1.28248	0.339	0.008	0
TSPAN8	0	0.678591	0.158	0.005	0
GLIPR1	0	-0.996564	0.092	0.358	0
DUSP6	0	0.535042	0.416	0.179	0
BTG1	0	-0.702164	0.877	0.898	0
SOCS2	0	0.662634	0.277	0.063	0
NTN4	0	0.561171	0.184	0.013	0
ELK3	0	0.840919	0.34	0.059	0
HSP90B1	0	0.817399	0.7	0.415	0
PEBP1	0	0.720076	0.656	0.415	0
DYNLL1	0	0.535127	0.833	0.588	0
RHOF	0	-0.808493	0.092	0.269	0
FLT1	0	1.4716	0.354	0.018	0
ALOX5AP	0	-1.58264	0.148	0.525	0
TSC22D1	0	1.08992	0.482	0.091	0
CPB2	0	0.640807	0.155	0.005	0
LCP1	0	-1.5383	0.11	0.514	0
LPAR6	0	0.646345	0.412	0.22	0
EBPL	0	0.573706	0.38	0.108	0
EDNRB	0	0.768278	0.185	0.019	0
TNFSF13B	0	-0.689813	0.038	0.189	0
TMEM255B	0	0.853841	0.289	0.016	0
GAS6	0	0.936057	0.377	0.065	0
ANG	0	0.548454	0.185	0.026	0
RNASE1	0	2.14829	0.534	0.068	0
NDRG2	0	0.501808	0.304	0.084	0
TRDC	0	-1.49592	0.036	0.218	0
TRAC	0	-2.65162	0.113	0.518	0
PSMB5	0	0.705054	0.523	0.178	0
ADCY4	0	0.584167	0.191	0.008	0
GZMH	0	-1.40367	0.038	0.222	0
CLEC14A	0	2.27733	0.461	0.018	0
RPS29	0	-0.797506	0.995	0.997	0
GNG2	0	-0.831851	0.057	0.24	0
PTGDR	0	-0.726105	0.012	0.156	0
PTGER2	0	-0.806972	0.012	0.19	0
FERMT2	0	0.514402	0.231	0.022	0
KTN1	0	0.550083	0.664	0.363	0
DAAM1	0	0.572198	0.251	0.044	0
SLIRP	0	0.509067	0.596	0.308	0
GPR65	0	-1.27046	0.065	0.383	0
IFI27	0	3.37106	0.641	0.134	0
SERPINA6	0	0.671866	0.161	0.006	0
SERPINA1	0	2.44994	0.447	0.265	0
SERPINA4	0	0.699853	0.173	0.005	0
TCL1A	0	0.895896	0.068	0.007	0
BCL11B	0	-0.543035	0.006	0.113	0
EVL	0	-1.64825	0.208	0.591	0
MEG3	0	0.674908	0.111	0.011	0
CRIP2	0	1.84512	0.59	0.078	0
CRIP1	0	-1.1312	0.143	0.35	0
TJP1	0	0.727092	0.294	0.012	0
MEIS2	0	0.923581	0.3	0.016	0
SRP14	0	0.641742	0.932	0.791	0
B2M	0	-0.673369	0.999	1	0
ANXA2	0	1.51461	0.812	0.444	0
RORA	0	-0.971068	0.122	0.277	0
RPS27L	0	0.691377	0.783	0.521	0
RAB11A	0	0.701937	0.567	0.258	0
UACA	0	0.597673	0.234	0.035	0
PSTPIP1	0	-0.629795	0.024	0.174	0
BCL2A1	0	-0.738062	0.069	0.226	0
IL16	0	-0.80922	0.156	0.339	0
ANPEP	0	0.642531	0.19	0.028	0
NR2F2	0	1.05506	0.395	0.033	0
TMEM204	0	0.763097	0.289	0.056	0
SLC9A3R2	0	2.60693	0.527	0.049	0
TNFRSF12A	0	1.03914	0.224	0.05	0
IL32	0	-1.88914	0.559	0.713	0
CARHSP1	0	0.536453	0.497	0.212	0
EMP2	0	1.23959	0.465	0.039	0
SOCS1	0	-0.903759	0.06	0.221	0
IGSF6	0	-0.702272	0.028	0.156	0
NUPR1	0	0.809192	0.36	0.061	0
LAT	0	-1.10525	0.045	0.291	0
SPN	0	-0.935604	0.045	0.27	0
CORO1A	0	-2.00792	0.255	0.761	0
2025-09-01	0	-0.886837	0.139	0.316	0
ITGAL	0	-0.663646	0.028	0.174	0
VKORC1	0	0.518086	0.491	0.21	0
MT1E	0	0.562257	0.34	0.127	0
CDH5	0	1.01845	0.329	0.022	0
CKLF	0	-0.998383	0.352	0.498	0
HSD17B2	0	0.54118	0.147	0.005	0
HSBP1	0	0.513682	0.574	0.278	0
COTL1	0	-1.14764	0.39	0.547	0
CYBA	0	-0.93756	0.781	0.85	0
YWHAE	0	0.787656	0.705	0.343	0
MYO1C	0	0.515735	0.26	0.04	0
TAX1BP3	0	0.692097	0.397	0.112	0
ARRB2	0	-0.707487	0.114	0.278	0
PFN1	0	-1.21196	0.942	0.967	0
ASGR2	0	0.593547	0.152	0.021	0
CLDN7	0	0.702822	0.187	0.014	0
ACAP1	0	-1.46741	0.143	0.478	0
TMEM88	0	1.01106	0.256	0.015	0
VTN	0	2.36046	0.297	0.046	0
EVI2B	0	-0.911531	0.152	0.414	0
EVI2A	0	-0.904694	0.074	0.309	0
CCL2	0	0.650048	0.191	0.066	0
CCL5	0	-3.68829	0.217	0.654	0
CCL14	0	2.03341	0.377	0.016	0
CCL3	0	-3.67898	0.332	0.614	0
CCL4	0	-4.0146	0.447	0.796	0
CCL3L3	0	-2.31361	0.101	0.354	0
CCL4L2	0	-3.26801	0.245	0.564	0
IGFBP4	0	2.3984	0.617	0.095	0
KRT19	0	1.24607	0.191	0.01	0
JUP	0	0.564617	0.227	0.018	0
PTRF	0	1.51219	0.52	0.053	0
RAMP2	0	2.79792	0.557	0.039	0
FMNL1	0	-0.726584	0.079	0.25	0
SKAP1	0	-0.887089	0.047	0.236	0
RP5-1171I10.5	0	-1.11282	0.131	0.421	0
LIMD2	0	-1.09839	0.246	0.545	0
CD79B	0	0.784593	0.254	0.094	0
ICAM2	0	0.680077	0.44	0.216	0
PECAM1	0	1.30421	0.473	0.124	0
APOH	0	0.978985	0.189	0.029	0
CD300A	0	-0.738212	0.037	0.218	0
TRIM47	0	0.516795	0.235	0.029	0
SEC14L1	0	0.738879	0.388	0.125	0
TIMP2	0	0.600331	0.317	0.103	0
CD7	0	-2.69691	0.097	0.537	0
MYL12B	0	0.531276	0.876	0.725	0
TUBB6	0	0.670333	0.284	0.035	0
TTR	0	1.13925	0.24	0.054	0
TCF4	0	1.70811	0.562	0.11	0
CYB5A	0	1.24219	0.536	0.134	0
MBP	0	-0.766825	0.121	0.286	0
FKBP1A	0	1.24153	0.75	0.467	0
DSTN	0	0.681132	0.714	0.321	0
RRBP1	0	0.656011	0.429	0.139	0
THBD	0	0.956251	0.311	0.069	0
CD93	0	0.815401	0.334	0.087	0
CST7	0	-2.57413	0.096	0.555	0
ID1	0	2.96388	0.652	0.102	0
MYL9	0	-0.70965	0.284	0.074	0
TGM2	0	1.0372	0.304	0.022	0
PKIG	0	0.587742	0.288	0.036	0
STK4	0	-1.10709	0.236	0.491	0
SLPI	0	1.31228	0.229	0.018	0
SDC4	0	0.54817	0.15	0.022	0
CD40	0	0.646104	0.317	0.059	0
GNAS	0	0.588548	0.708	0.425	0
PLPP2	0	0.787858	0.2	0.006	0
GZMM	0	-1.66347	0.052	0.384	0
OAZ1	0	-0.632337	0.894	0.893	0
NFIC	0	0.695952	0.393	0.099	0
MATK	0	-1.15651	0.031	0.255	0
C3	0	1.01881	0.221	0.055	0
INSR	0	1.31219	0.354	0.039	0
CLEC4G	0	1.70057	0.114	0.02	0
CD320	0	0.749903	0.332	0.113	0
KANK3	0	0.654588	0.233	0.014	0
MYO1F	0	-1.08143	0.166	0.405	0
ICAM3	0	-0.941683	0.223	0.416	0
CDC37	0	0.554821	0.617	0.343	0
LDLR	0	0.507798	0.232	0.048	0
TMEM205	0	0.694372	0.441	0.133	0
ADGRE5	0	-1.2629	0.108	0.381	0
TPM4	0	0.568921	0.638	0.351	0
KLF2	0	0.898719	0.545	0.261	0
PLVAP	0	2.30074	0.406	0.034	0
BST2	0	0.886147	0.645	0.488	0
KIAA0355	0	0.506191	0.266	0.054	0
DMKN	0	0.569833	0.173	0.012	0
NFKBID	0	-0.869177	0.172	0.356	0
HCST	0	-2.73656	0.207	0.809	0
TYROBP	0	-2.7887	0.308	0.602	0
COX7A1	0	0.720368	0.329	0.048	0
SPINT2	0	0.66753	0.29	0.13	0
LGALS4	0	1.20256	0.221	0.014	0
GMFG	0	-0.725435	0.559	0.703	0
PCAT19	0	1.81631	0.45	0.015	0
CD79A	0	1.551	0.184	0.024	0
BCAM	0	1.38317	0.492	0.058	0
PVRL2	0	0.916978	0.407	0.055	0
SEPW1	0	0.657829	0.634	0.368	0
EMP3	0	-0.900284	0.403	0.58	0
FCGRT	0	0.704117	0.692	0.28	0
PRMT1	0	0.579357	0.522	0.222	0
NKG7	0	-3.65185	0.263	0.661	0
ZNF331	0	-0.948906	0.114	0.265	0
RPL28	0	-0.507681	0.992	0.99	0
CLDN5	0	2.45561	0.422	0.029	0
IGLC2	0	4.21575	0.631	0.396	0
IGLC3	0	4.24816	0.538	0.322	0
VPREB3	0	0.545207	0.08	0.004	0
DERL3	0	0.538995	0.095	0.016	0
TCN2	0	0.577334	0.248	0.041	0
SELM	0	0.595497	0.526	0.172	0
TIMP3	0	1.70053	0.408	0.053	0
MYH9	0	0.507486	0.503	0.279	0
IL2RB	0	-1.53885	0.04	0.266	0
RAC2	0	-1.66021	0.198	0.608	0
CDC42EP1	0	0.992923	0.356	0.03	0
SH3BP1	0	-0.534832	0.03	0.166	0
TRIOBP	0	0.531687	0.298	0.069	0
APOBEC3G	0	-1.20965	0.137	0.366	0
CYB5R3	0	0.622509	0.489	0.182	0
PIM3	0	0.582657	0.424	0.163	0
SAMSN1	0	-0.97268	0.051	0.273	0
JAM2	0	0.964011	0.282	0.008	0
ATP5J	0	0.569998	0.755	0.483	0
APP	0	1.96762	0.669	0.084	0
CYYR1	0	0.786866	0.256	0.005	0
ADAMTS1	0	0.77986	0.265	0.045	0
ETS2	0	0.744203	0.371	0.113	0
BACE2	0	0.554557	0.227	0.014	0
PTTG1IP	0	0.562044	0.418	0.153	0
ITGB2	0	-2.01716	0.108	0.602	0
COL18A1	0	0.719187	0.308	0.032	0
MT-ND1	0	0.782037	0.986	0.912	0
MT-ND2	0	0.576836	0.993	0.963	0
MT-ATP6	0	0.656027	0.99	0.931	0
MT-CO3	0	0.636145	0.997	0.983	0
MT-ND3	0	0.756528	0.99	0.94	0
MT-ND4L	0	0.608191	0.66	0.384	0
MT-ND4	0	0.723418	0.995	0.962	0
MT-ND5	0	0.582412	0.909	0.73	0
MT-CYB	0	0.8889	0.992	0.938	0
VWA1	0	1.2584	0.291	0.009	0
FAM167B	0	1.28297	0.292	0.013	0
PALMD	0	1.03358	0.32	0.005	0
S100A14	0	0.617376	0.154	0.004	0
EFNA1	0	1.2216	0.428	0.012	0
ACKR1	0	1.76816	0.172	0.016	0
CD34	0	1.13155	0.309	0.013	0
MALL	0	0.59388	0.197	0.004	0
NOSTRIN	0	0.918966	0.287	0.007	0
LMCD1	0	0.751332	0.233	0.013	0
FAM107A	0	0.546273	0.142	0.002	0
TM4SF18	0	1.19896	0.336	0.006	0
APOD	0	0.639395	0.066	0.006	0
KDR	0	1.06657	0.27	0.006	0
CXCL6	0	0.928787	0.161	0.006	0
GPM6A	0	0.521011	0.154	0.005	0
SEMA6A	0	0.658502	0.225	0.003	0
EDN1	0	1.04412	0.214	0.005	0
DCDC2	0	0.728229	0.171	0.004	0
LAMA4	0	0.60478	0.194	0.009	0
CXorf36	0	0.673631	0.21	0.005	0
SOX7	0	0.511937	0.158	0.004	0
MTUS1	0	0.843561	0.31	0.014	0
STC1	0	0.807506	0.154	0.003	0
SOX17	0	1.07114	0.243	0.007	0
ANXA13	0	0.536507	0.136	0.003	0
CCL21	0	2.31179	0.148	0.036	0
APLNR	0	0.782086	0.194	0.01	0
PDE2A	0	0.597807	0.197	0.006	0
FZD4	0	0.573539	0.193	0.005	0
ITIH2	0	0.814962	0.147	0.008	0
BICC1	0	0.656201	0.14	0.006	0
OIT3	0	0.875713	0.109	0.006	0
SNCG	0	0.987505	0.318	0.029	0
SFRP5	0	0.622815	0.142	0.004	0
NTS	0	0.831637	0.076	0.004	0
STAB2	0	0.709075	0.1	0.004	0
NUAK1	0	0.760964	0.237	0.006	0
PCDH17	0	0.844923	0.226	0.005	0
CLDN10	0	1.45007	0.22	0.013	0
EFNB2	0	0.875323	0.249	0.006	0
COL4A1	0	1.10654	0.322	0.019	0
COL4A2	0	0.987169	0.331	0.023	0
NOVA1	0	0.506058	0.178	0.004	0
SERPINA5	0	0.69308	0.164	0.005	0
DLL4	0	0.666818	0.202	0.004	0
CHST4	0	0.541553	0.136	0.003	0
WFDC2	0	0.578596	0.139	0.012	0
SOX18	0	1.38679	0.32	0.007	0
CLEC4M	0	1.04156	0.092	0.011	0
RASIP1	0	0.617873	0.214	0.008	0
ERG	0	0.681397	0.235	0.005	0
TFF3	0	1.76299	0.263	0.016	0
EFHD2	1.41714e-305	-0.760663	0.128	0.273	3.24581e-301
TXK	3.04564e-305	-0.637256	0.011	0.121	6.97572e-301
ZEB2	2.05227e-301	-0.743385	0.124	0.273	4.70052e-297
CSTA	1.20768e-300	-0.869725	0.035	0.157	2.76607e-296
IGHD	2.38471e-299	1.46804	0.095	0.021	5.46195e-295
LBH	9.22188e-298	-0.88255	0.219	0.36	2.11218e-293
ITGA4	5.70069e-297	-0.551767	0.048	0.177	1.30569e-292
CCND3	1.33061e-296	-0.83229	0.256	0.386	3.04763e-292
NCR3	1.61434e-293	-0.743696	0.039	0.162	3.69749e-289
SAMHD1	1.77089e-293	-0.693337	0.149	0.293	4.05604e-289
RCSD1	4.7507e-292	-0.551145	0.105	0.256	1.0881e-287
JUNB	1.29496e-291	-0.581617	0.941	0.934	2.96598e-287
RGL4	1.55947e-289	-0.519371	0.014	0.122	3.57181e-285
HP	3.34007e-289	1.40059	0.163	0.057	7.65009e-285
GNLY	1.70328e-287	-3.03832	0.163	0.296	3.9012e-283
HMHA1	5.58508e-286	-0.593313	0.066	0.199	1.27921e-281
LITAF	4.39482e-284	-0.839265	0.367	0.471	1.00659e-279
ACTR3	1.0572e-283	-0.713138	0.362	0.469	2.42141e-279
MYBL1	5.26324e-283	-0.578709	0.01	0.113	1.20549e-278
ORM1	3.13396e-282	0.938549	0.099	0.024	7.17802e-278
PPP2R5C	1.52674e-280	-0.88111	0.247	0.372	3.49684e-276
STAT4	1.88324e-279	-0.566605	0.024	0.134	4.31336e-275
IKZF3	2.46437e-279	-0.724536	0.067	0.196	5.64439e-275
AREG	2.83396e-279	-1.22099	0.068	0.195	6.49091e-275
HSPA8	6.54557e-279	-0.579431	0.733	0.735	1.4992e-274
DDIT4	8.56379e-277	-0.674499	0.56	0.634	1.96145e-272
SOCS3	2.22633e-276	0.703994	0.462	0.297	5.09919e-272
SH3KBP1	3.42467e-276	-0.641825	0.147	0.288	7.84387e-272
FCRL6	9.68258e-276	-0.517146	0.01	0.109	2.2177e-271
FABP1	1.94082e-270	0.710083	0.132	0.042	4.44525e-266
SPI1	1.98117e-270	-0.85143	0.074	0.199	4.53766e-266
AL928768.3	5.70015e-268	0.50498	0.052	0.005	1.30556e-263
NABP1	2.40407e-267	-0.721433	0.147	0.283	5.50628e-263
RASAL3	9.08881e-266	-0.586684	0.052	0.171	2.0817e-261
CSF1R	4.14721e-265	-0.506371	0.027	0.135	9.49877e-261
LAT2	1.16265e-263	-0.567853	0.058	0.183	2.66293e-259
GRAP2	2.49482e-263	-0.506278	0.02	0.124	5.71413e-259
PASK	5.17274e-262	0.542389	0.107	0.03	1.18476e-257
AIF1	2.87357e-260	-1.9262	0.202	0.311	6.58162e-256
MZB1	7.17656e-260	1.23921	0.152	0.058	1.64372e-255
CSK	1.12526e-259	-0.560329	0.106	0.24	2.57731e-255
S1PR5	1.34653e-259	-0.527639	0.006	0.098	3.08409e-255
NEAT1	1.01241e-257	0.555691	0.878	0.763	2.31881e-253
RGS19	3.22252e-257	-0.540128	0.121	0.257	7.38087e-253
CAPZA1	1.16818e-256	-0.798112	0.278	0.401	2.67561e-252
BATF	2.31502e-254	-0.512191	0.029	0.134	5.30232e-250
MNDA	4.44889e-254	-0.784661	0.041	0.153	1.01897e-249
BTG2	1.12368e-252	-0.697668	0.442	0.55	2.57368e-248
FABP5	3.03387e-252	0.964166	0.383	0.235	6.94878e-248
MS4A7	8.70476e-252	-1.34391	0.068	0.186	1.99374e-247
ATP1B1	3.23501e-249	0.678088	0.27	0.143	7.40947e-245
LINC00869	9.0862e-249	-0.689824	0.092	0.214	2.0811e-244
FGL2	2.00483e-248	-0.976854	0.102	0.223	4.59187e-244
TMIGD2	2.42263e-248	-0.589186	0.021	0.121	5.5488e-244
TNFSF14	2.76688e-247	-0.577469	0.027	0.129	6.33725e-243
CPVL	9.21007e-247	-0.962343	0.068	0.183	2.10947e-242
PRMT9	5.44535e-246	-0.557448	0.074	0.196	1.2472e-241
SIT1	2.859e-238	-0.609753	0.063	0.178	6.54825e-234
IGKC	5.01982e-237	3.93638	0.903	0.727	1.14974e-232
CLIC3	1.41383e-236	-0.951795	0.086	0.204	3.23823e-232
CXCL12	2.06432e-235	0.710339	0.186	0.081	4.72812e-231
HLA-DRB1	2.42922e-235	-0.616077	0.741	0.476	5.56389e-231
CYBB	1.25969e-234	-0.768927	0.061	0.174	2.8852e-230
LYAR	2.88481e-232	-0.785711	0.117	0.235	6.60736e-228
MSR1	2.38434e-228	-0.500868	0.016	0.106	5.4611e-224
CNN2	2.73442e-226	-0.624314	0.162	0.286	6.26292e-222
AXL	8.82268e-226	-0.56444	0.017	0.107	2.02075e-221
TNFAIP3	1.0652e-225	-0.808191	0.12	0.239	2.43973e-221
RP11-1143G9.4	1.19183e-224	-1.61867	0.073	0.185	2.72976e-220
IGHA1	8.67528e-222	3.53849	0.685	0.471	1.98699e-217
REL	6.87948e-221	-0.671468	0.24	0.362	1.57568e-216
FGB	7.53341e-221	0.802087	0.112	0.036	1.72545e-216
IFI30	9.54419e-220	-0.807846	0.076	0.186	2.186e-215
RNASET2	1.57501e-219	-0.729767	0.286	0.388	3.60739e-215
CCND2	2.10791e-217	-0.688989	0.111	0.225	4.82796e-213
TRG-AS1	1.76532e-216	-0.529401	0.033	0.129	4.04329e-212
KLRG1	6.57253e-211	-0.756366	0.068	0.172	1.50537e-206
ARL6IP5	4.2908e-206	-0.580506	0.511	0.56	9.82766e-202
RNF166	1.77873e-205	-0.513265	0.071	0.178	4.07401e-201
CITED2	3.58693e-205	-0.852492	0.397	0.477	8.2155e-201
2025-09-06	2.48632e-203	-0.639213	0.239	0.35	5.69468e-199
ARPC4	4.27909e-203	-0.653885	0.379	0.457	9.80083e-199
DRAP1	2.70899e-202	-0.617447	0.495	0.534	6.20468e-198
MPEG1	3.81009e-200	-0.511456	0.052	0.153	8.72663e-196
SYTL1	7.40758e-200	-0.562416	0.069	0.171	1.69663e-195
IGHM	9.34707e-200	3.26131	0.33	0.199	2.14085e-195
GZMB	8.44105e-197	-0.987314	0.082	0.189	1.93334e-192
FGFBP2	9.35067e-197	-1.19642	0.024	0.108	2.14168e-192
CTSS	1.12328e-196	-1.39859	0.359	0.417	2.57276e-192
FYN	5.64827e-196	-0.818678	0.206	0.307	1.29368e-191
APOC1	3.1786e-194	0.97723	0.335	0.187	7.28026e-190
OSTF1	4.56903e-194	-0.640347	0.298	0.393	1.04649e-189
IGLC6	1.17333e-190	0.545657	0.029	0.001	2.6874e-186
CLEC10A	1.61399e-190	-0.555958	0.023	0.105	3.69669e-186
CH17-189H20.1	3.51222e-190	-0.704393	0.153	0.26	8.04439e-186
PLEKHF1	1.52162e-189	-0.573351	0.051	0.144	3.48511e-185
ANKRD44	2.07021e-189	-0.554193	0.116	0.228	4.74162e-185
IL27RA	1.17319e-188	-0.594978	0.1	0.205	2.68708e-184
IL1B	2.00787e-187	-0.826096	0.034	0.12	4.59884e-183
AHSG	6.37684e-186	0.503876	0.064	0.015	1.46055e-181
PMAIP1	3.88306e-184	-0.639275	0.123	0.234	8.89377e-180
GPR183	2.77644e-183	-0.509639	0.107	0.22	6.35915e-179
CASP1	6.66078e-182	-0.587457	0.204	0.307	1.52559e-177
PIK3IP1	6.15193e-179	-0.627788	0.109	0.21	1.40904e-174
VSIG4	1.21518e-178	-0.500531	0.022	0.1	2.78326e-174
ANXA6	1.05233e-175	-0.634334	0.229	0.326	2.41026e-171
IGLL5	7.19041e-175	1.1708	0.037	0.004	1.64689e-170
LYZ	1.32669e-174	-2.46218	0.228	0.314	3.03865e-170
IRF1	1.91094e-173	-0.723111	0.492	0.537	4.37683e-169
RNF149	1.04012e-172	-0.560254	0.166	0.269	2.38229e-168
PRR13	2.12117e-172	-0.546274	0.483	0.525	4.85833e-168
PIK3R1	4.31577e-170	-0.682808	0.13	0.229	9.88484e-166
LAG3	4.62464e-170	-0.533727	0.04	0.123	1.05923e-165
FCN1	1.09676e-169	-1.29344	0.063	0.151	2.51203e-165
GLRX	7.55978e-169	-0.618642	0.258	0.347	1.73149e-164
TC2N	1.23289e-168	-0.536754	0.051	0.136	2.8238e-164
TNFRSF1B	4.30488e-167	-0.538038	0.128	0.231	9.85989e-163
CAPZB	2.81018e-166	-0.506335	0.588	0.594	6.43643e-162
PSMB9	8.4629e-166	-0.546172	0.596	0.606	1.93834e-161
ARF6	1.78775e-163	-0.653146	0.43	0.481	4.09467e-159
CD163	6.53487e-163	-0.884475	0.033	0.11	1.49675e-158
CDC42SE1	3.42218e-162	-0.864301	0.205	0.303	7.83816e-158
PPP1CA	4.32952e-161	-0.587496	0.511	0.53	9.91633e-157
CD27	5.8565e-160	-0.598844	0.098	0.194	1.34137e-155
ISG20	7.35764e-156	-0.591803	0.265	0.36	1.68519e-151
ATM	1.02458e-153	-0.593284	0.17	0.267	2.34671e-149
CTSB	1.76533e-153	-0.552186	0.525	0.316	4.04331e-149
PTGDS	3.04972e-153	0.503735	0.082	0.028	6.98507e-149
JCHAIN	6.04088e-149	3.34347	0.313	0.207	1.3836e-144
YWHAZ	2.93186e-145	-0.553362	0.513	0.547	6.71513e-141
CD68	9.65839e-144	-0.909443	0.119	0.205	2.21216e-139
MAP3K8	1.9536e-140	-0.59232	0.139	0.23	4.47453e-136
CFD	2.3507e-139	-1.06614	0.105	0.187	5.38404e-135
TGFB1	1.86557e-138	-0.584918	0.277	0.359	4.27291e-134
IDS	6.89557e-138	-0.55482	0.208	0.298	1.57936e-133
PTPN4	8.61542e-138	-0.56446	0.102	0.185	1.97328e-133
AC006129.2	5.90198e-131	-0.519394	0.065	0.142	1.35179e-126
TSC22D4	7.38289e-131	-0.590202	0.264	0.339	1.69098e-126
CDKN2D	7.60736e-131	-0.520686	0.118	0.203	1.74239e-126
RBL2	2.18733e-128	-0.565637	0.125	0.206	5.00987e-124
M6PR	3.75373e-128	-0.510305	0.236	0.316	8.59754e-124
CYCS	2.43964e-126	-0.587566	0.49	0.508	5.58776e-122
APOBEC3C	3.49126e-123	-0.622119	0.16	0.241	7.99638e-119
S100A9	5.92388e-121	-2.40946	0.196	0.269	1.35681e-116
CST3	4.01625e-120	-1.43574	0.801	0.514	9.19881e-116
CH17-373J23.1	1.10806e-119	-0.5549	0.038	0.102	2.5379e-115
STXBP2	3.32984e-119	-0.578691	0.164	0.243	7.62667e-115
ARHGEF1	9.93805e-117	-0.555657	0.178	0.257	2.27621e-112
HLA-F	1.58792e-113	-0.563126	0.411	0.454	3.63697e-109
AAK1	4.81769e-112	-0.579758	0.235	0.307	1.10344e-107
RAB27A	3.53959e-109	-0.52554	0.111	0.183	8.10708e-105
IGHG1	2.12707e-108	3.58206	0.244	0.155	4.87184e-104
SRSF2	6.73442e-108	-0.523096	0.599	0.582	1.54245e-103
IGHA2	1.53833e-103	2.63871	0.081	0.035	3.52338e-99
APMAP	6.9049e-103	-0.663416	0.227	0.288	1.5815e-98
ARPC5L	1.37468e-101	-0.715266	0.358	0.389	3.14856e-97
PCSK7	1.38103e-97	-0.686007	0.285	0.344	3.16311e-93
SLC38A1	6.65426e-97	-0.513278	0.131	0.2	1.52409e-92
IFITM1	6.67749e-96	-0.64088	0.362	0.421	1.52941e-91
TAP1	6.25838e-93	-0.526619	0.239	0.302	1.43342e-88
NFKBIA	3.09907e-91	-0.811953	0.806	0.754	7.09811e-87
CKS2	3.31815e-89	-0.547949	0.168	0.236	7.59989e-85
RGCC	1.99936e-87	1.05066	0.359	0.273	4.57934e-83
MBNL1	2.56219e-87	-0.531263	0.341	0.388	5.86845e-83
SPON2	8.93863e-87	-0.830735	0.089	0.148	2.0473e-82
CREM	1.8603e-86	-0.64409	0.212	0.271	4.26083e-82
S100A8	4.58009e-86	-2.38186	0.166	0.226	1.04902e-81
HLA-DRB5	2.42851e-85	-0.664333	0.511	0.333	5.56226e-81
S100A12	1.04609e-84	-0.720441	0.015	0.055	2.39595e-80
C1orf56	1.14062e-84	-0.93146	0.199	0.261	2.61248e-80
IGHG2	1.09031e-83	2.44073	0.09	0.045	2.49724e-79
CHST12	6.50866e-82	-0.71681	0.299	0.333	1.49074e-77
PDCD4	3.61476e-81	-0.56326	0.278	0.328	8.27924e-77
LEPROTL1	7.74608e-79	-0.520137	0.33	0.373	1.77416e-74
TPM2	8.7001e-79	-0.768061	0.126	0.067	1.99267e-74
CEBPB	9.00476e-79	-0.630855	0.268	0.317	2.06245e-74
HMOX1	4.43074e-78	-0.740255	0.082	0.14	1.01482e-73
TUBA4A	7.55972e-78	-0.61524	0.286	0.325	1.73148e-73
FOLR2	2.35641e-74	-0.504753	0.036	0.082	5.39711e-70
C9orf142	8.43785e-74	-0.521713	0.31	0.35	1.9326e-69
IGFBP5	1.51498e-73	0.564814	0.088	0.044	3.46992e-69
RNF213	4.32697e-68	-0.521634	0.34	0.371	9.91048e-64
GADD45B	4.51566e-65	-0.522291	0.697	0.671	1.03427e-60
SUN2	6.42477e-65	-0.53366	0.171	0.221	1.47153e-60
PLAUR	1.08744e-63	-0.555516	0.128	0.181	2.49066e-59
PYCARD	1.89568e-60	-0.526712	0.329	0.348	4.34187e-56
TERF2IP	5.58165e-58	-0.51	0.444	0.443	1.27842e-53
TYMP	3.30785e-55	-0.775161	0.355	0.356	7.57631e-51
TAGLN	8.7398e-52	-1.35533	0.143	0.09	2.00176e-47
IGLC7	5.17922e-50	1.39495	0.117	0.075	1.18625e-45
IGHGP	1.02412e-45	2.80037	0.081	0.048	2.34564e-41
C1QC	2.88521e-43	-2.01468	0.133	0.168	6.60827e-39
HLA-DRA	3.01549e-43	-0.90057	0.721	0.554	6.90668e-39
ACP5	1.06438e-42	0.589333	0.175	0.13	2.43785e-38
PRKCH	3.24458e-40	-0.505981	0.191	0.223	7.43139e-36
HLA-DPB1	9.62637e-39	-1.20069	0.584	0.54	2.20482e-34
FTL	2.72995e-38	-1.66904	0.993	0.979	6.25269e-34
CD5L	8.94616e-36	-1.08906	0.046	0.076	2.04903e-31
PPP1CB	4.46515e-32	-0.50481	0.295	0.316	1.0227e-27
MARCO	1.10997e-29	-0.875728	0.058	0.086	2.54228e-25
PSAP	2.45638e-27	-0.55916	0.667	0.474	5.6261e-23
MYH11	6.10832e-24	-0.612505	0.03	0.05	1.39905e-19
HLA-DQA1	8.05957e-23	-0.872361	0.256	0.274	1.84596e-18
IGHG3	1.59291e-17	3.38312	0.213	0.174	3.64841e-13
NDUFA4L2	5.21502e-09	-0.558134	0.03	0.04	0.000119445
C1QA	8.24017e-09	-2.23693	0.261	0.244	0.000188733
IGHG4	1.07389e-07	1.81327	0.133	0.114	0.00245963
C1QB	2.18738e-07	-2.23424	0.241	0.228	0.00500997
VCAN	8.14958e-07	-0.625111	0.07	0.081	0.0186658
