## Supplementary_Table_9 The specificity scores of regulons in CTDP-identified cells associated with cirrosis for "CTDP: Identifying cell types associated with disease phenotypes using scRNA-seq data"

### Sheet: livercirrhosis_Cirrhotic_RSS
transcription_factor	regulon_specificity_score
UQCRB (255g)	0.90712
JUNB_extended (127g)	0.859118
IRF1 (112g)	0.807573
JUN_extended (109g)	0.804795
FOS_extended (164g)	0.80455
IRF1_extended (138g)	0.796068
JUN (43g)	0.794193
FOS (53g)	0.745278
SPI1 (664g)	0.743694
SPI1_extended (725g)	0.741899
CEBPB (242g)	0.672679
CEBPB_extended (262g)	0.664628
CEBPD_extended (46g)	0.659899
MEF2C (40g)	0.623919
XBP1_extended (67g)	0.559129
EOMES (66g)	0.538587
EOMES_extended (104g)	0.534401
IRF8_extended (72g)	0.524689
XBP1 (43g)	0.509086
EGR1_extended (36g)	0.506093
KLF4_extended (15g)	0.486785
KLF2_extended (33g)	0.475899
ATF3_extended (30g)	0.443081
ATF3 (26g)	0.435367
IRF7_extended (48g)	0.406528
SPIB_extended (54g)	0.39726
SPIB (47g)	0.395183
NR2F2_extended (55g)	0.377245
STAT1_extended (24g)	0.366621
MAF_extended (64g)	0.359351
STAT1 (22g)	0.352763
IRF7 (33g)	0.350895
TBX21_extended (18g)	0.304047
POU2F2_extended (27g)	0.286928
TBX21 (11g)	0.255659
SOX9_extended (49g)	0.228074
SOX9 (29g)	0.214518
NR1H3_extended (34g)	0.204839
NR1H3 (24g)	0.177564
MAF (14g)	0.167466
ONECUT1_extended (21g)	0.131503
